# *In vitro* comparison of Aβ-targeting SNIPR, synNotch, and TRUCK for cell-based drug delivery in Alzheimer’s disease

**DOI:** 10.64898/2026.04.29.721717

**Authors:** Cynthia J. Siebrand, Zachary Mayeri, Ian Brown, Julie K. Andersen, Chaska C. Walton

## Abstract

Pioneering research is adapting chimeric antigen receptors (CARs) from oncology to Alzheimer’s disease (AD) by targeting amyloid beta (Aβ). Newer synthetic receptor systems can go beyond, transforming cells into targeted biological drug factories that can couple Aβ detection to synthesis and secretion of genetically encoded therapeutics. Among candidate systems, T cells Redirected for Universal Cytokine Killing (TRUCK), synthetic Notch (synNotch), and Synthetic Intramembrane Proteolysis Receptors (SNIPR) have shown promise in oncology. Here, we adapt these platforms to AD using a shared Aβ-targeting binding domain derived from Aducanumab (Aduhelm), coupled to inducible expression cassettes driving identical transgenes: secreted Metridia luciferase (MetLuc) and a Lecanemab (Leqembi)-based chimeric human-mouse antibody (chLecanemab). To validate these systems *in vitro*, Jurkat clones expressing each receptor were treated with oligomer-enriched Aβ (AβO) to model AD, and receptor output was quantified by media MetLuc levels and chLecanemab colocalization with Aβ aggregates. For TRUCK systems, we show the Aβ-targeting CAR successfully activated Jurkat cells by flow cytometry. We also show that six Nuclear Factor of Activated T-cells (NFAT) tandem repeat response elements (6xNFAT) paired with either minimal interleukin-2, synthetic TATA box, or minimal cytomegalovirus promoters resulted in functional regulatory regions. Despite this, all TRUCK variants failed to significantly upregulate MetLuc in response to AβO. In contrast, both synNotch and SNIPR responded robustly to AβO, with SNIPR outperforming synNotch in both MetLuc and chLecanemab production. These findings establish SNIPR and synNotch as promising platforms for future research on cell-based targeted therapeutic delivery in AD.
