## Supplementary material for "*In vitro* comparison of Aβ-targeting SNIPR, synNotch, and TRUCK for cell-based drug delivery in Alzheimer’s disease": Table S5

### Sheet: Table S5
Fig 4a	Table S5a
	Group =	UT, synNtoch, and SNIPR
	Dependent Variable =	Log10 MetLuc
	Shapiro-Wilk p ≥	0.214
	Levene's Test p =	0.169
	Interaction two-way ANOVA =	F(6, 51) = 20.606, p < 0.0001, partial η² = 0.7071
	Clones two-way ANOVA =	F(2, 51) = 1215.854, partial η² = 0.9795
	Treatments two-way ANOVA =	F(3, 48) = F(3, 51) = 70.938, partial η² = 0.8067
	Bonferroni-corrected Planned Comparisons	Adjusted P-value	Mean Differences	95% CI
	Gal4UAS-mCMV:VEH vs SNIPR:VEH	<0.0001	-0.6061	-0.7440 to -0.4683
	Gal4UAS-mCMV:VEH vs synNotch:VEH	<0.0001	-0.4682	-0.6061 to -0.3303
	SNIPR:VEH vs synNotch:VEH	0.176	0.1379	-0.02131 to 0.2971
	Gal4UAS-mCMV:0.05 µM vs SNIPR:0.05 µM	<0.0001	-0.9548	-1.1073 to -0.8024
	Gal4UAS-mCMV:0.05 µM vs synNotch:0.05 µM	<0.0001	-0.7546	-0.8925 to -0.6167
	SNIPR:0.05 µM vs synNotch:0.05 µM	0.009431	0.2002	0.02827 to 0.3722
	Gal4UAS-mCMV:0.5 µM vs SNIPR:0.5 µM	<0.0001	-1.1234	-1.2612 to -0.9855
	Gal4UAS-mCMV:0.5 µM vs synNotch:0.5 µM	<0.0001	-0.7477	-0.8856 to -0.6098
	SNIPR:0.5 µM vs synNotch:0.5 µM	<0.0001	0.3756	0.2164 to 0.5349
	Gal4UAS-mCMV:5 µM vs SNIPR:5 µM	<0.0001	-1.1615	-1.2994 to -1.0236
	Gal4UAS-mCMV:5 µM vs synNotch:5 µM	<0.0001	-0.8167	-0.9546 to -0.6788
	SNIPR:5 µM vs synNotch:5 µM	<0.0001	0.3448	0.1856 to 0.5040
	Gal4UAS-mCMV:VEH vs Gal4UAS-mCMV:0.05 µM	1	-0.05304	-0.1656 to 0.05955
	Gal4UAS-mCMV:VEH vs Gal4UAS-mCMV:0.5 µM	1	-0.04568	-0.1583 to 0.06690
	Gal4UAS-mCMV:VEH vs Gal4UAS-mCMV:5 µM	1	-0.01621	-0.1288 to 0.09638
	Gal4UAS-mCMV:0.05 µM vs Gal4UAS-mCMV:0.5 µM	1	0.007353	-0.1052 to 0.1199
	Gal4UAS-mCMV:0.05 µM vs Gal4UAS-mCMV:5 µM	1	0.03683	-0.07576 to 0.1494
	Gal4UAS-mCMV:0.5 µM vs Gal4UAS-mCMV:5 µM	1	0.02948	-0.08311 to 0.1421
	SNIPR:VEH vs SNIPR:0.05 µM	<0.0001	-0.4017	-0.5737 to -0.2297
	SNIPR:VEH vs SNIPR:0.5 µM	<0.0001	-0.5629	-0.7221 to -0.4037
	SNIPR:VEH vs SNIPR:5 µM	<0.0001	-0.5715	-0.7308 to -0.4123
	SNIPR:0.05 µM vs SNIPR:0.5 µM	0.09136	-0.1612	-0.3332 to 0.01080
	SNIPR:0.05 µM vs SNIPR:5 µM	0.05645	-0.1698	-0.3418 to 0.002145
	SNIPR:0.5 µM vs SNIPR:5 µM	1	-0.008657	-0.1679 to 0.1506
	synNotch:VEH vs synNotch:0.05 µM	<0.0001	-0.3394	-0.4986 to -0.1802
	synNotch:VEH vs synNotch:0.5 µM	<0.0001	-0.3252	-0.4844 to -0.1659
	synNotch:VEH vs synNotch:5 µM	<0.0001	-0.3646	-0.5239 to -0.2054
	synNotch:0.05 µM vs synNotch:0.5 µM	1	0.01421	-0.1450 to 0.1734
	synNotch:0.05 µM vs synNotch:5 µM	1	-0.02527	-0.1845 to 0.13310
	synNotch:0.5 µM vs synNotch:5 µM	1	-0.03948	-0.1987 to 0.1197
Fig. 4d	Table S5b
	Group =	UT, synNtoch, and SNIPR
	Dependent Variable =	Log10 Sum Masked FITC signal
	Shapiro-Wilk p ≥	0.099
	Levene's Test p =	0.271
	Interaction two-way ANOVA =	F(2,12) = 4.392, p = 0.0371, partial η² = 0.4226
	Clones two-way ANOVA =	F(2, 12) = 6.379, p = 0.01297, partial η² = 0.5153
	Treatments two-way ANOVA =	F(1, 12) = 275.052, p < 0.0001, partial η² = 0.9582
	Bonferroni-corrected Planned Comparisons	Adjusted P-value	Mean Differences	95% CI
	AβO 0.5 μM:UT vs AβO 5 μM:UT	0.0001035	-0.9931	-1.4607 to -0.5254
	AβO 0.5 μM:synNotch vs AβO 5 μM:synNotch	<0.0001	-1.4802	-1.9479 to -1.0126
	AβO 0.5 μM:SNIPR vs AβO 5 μM:SNIPR	<0.0001	-1.5115	-1.9791 to -1.0438
	AβO 0.5 μM:UT vs AβO 0.5 μM:synNotch	0.0206	0.5348	0.06709 to 1.0024
	AβO 0.5 μM:UT vs AβO 0.5 μM:SNIPR	0.01246	0.5735	0.1058 to 1.0412
	AβO 0.5 μM:synNotch vs AβO 0.5 μM:SNIPR	1	0.03875	-0.4289 to 0.5064
	AβO 5 μM:UT vs AβO 5 μM:synNotch	1	0.04751	-0.4201 to 0.5153
	AβO 5 μM:UT vs AβO 5 μM:SNIPR	1	0.05511	-0.4126 to 0.5228
	AβO 5 μM:synNotch vs AβO 5 μM:SNIPR	1	0.00751	-0.4602 to 0.4752
Fig. 4e	Table S5c
	Group =	UT, synNtoch, and SNIPR
	Dependent Variable =	Log10 Mean Voxel Intensity chLecanemab within Aβ-FITC puncta
	Shapiro-Wilk p ≥	0.045
	Levene's Test p =	0.185
	Interaction two-way ANOVA =	F(2,12) = 144.659, p < 0.0001, partial η² = 0.9602
	Clones two-way ANOVA =	F(2, 12) = 1112.121, p < 0.0001, partial η² = 0.9946
	Treatments two-way ANOVA =	F(1, 12) = 492.621, p < 0.0001, partial η² = 0.9762
	Bonferroni-corrected Planned Comparisons	Adjusted P-value	Mean Differences	95% CI
	AβO 0.5 μM:UT vs AβO 5 μM:UT	1	-0.02861	-0.1556 to 0.09838
	AβO 0.5 μM:synNotch vs AβO 5 μM:synNotch	<0.0001	0.6425	0.5155 to 0.7695
	AβO 0.5 μM:SNIPR vs AβO 5 μM:SNIPR	<0.0001	0.8341	0.7072 to 0.9611
	AβO 0.5 μM:UT vs AβO 0.5 μM:synNotch	<0.0001	-1.2239	-1.3509 to -1.0970
	AβO 0.5 μM:UT vs AβO 0.5 μM:SNIPR	<0.0001	-1.6447	-1.7717 to -1.5177
	AβO 0.5 μM:synNotch vs AβO 0.5 μM:SNIPR	<0.0001	-0.4207	-0.5477 to -0.2937
	AβO 5 μM:UT vs AβO 5 μM:synNotch	<0.0001	-0.5528	-0.6798 to -0.4258
	AβO 5 μM:UT vs AβO 5 μM:SNIPR	<0.0001	-0.7819	-0.9089 to -0.6549
	AβO 5 μM:synNotch vs AβO 5 μM:SNIPR	0.0004933	-0.2291	-0.3561 to -0.1021
