## Supplementary material for "*In vitro* comparison of Aβ-targeting SNIPR, synNotch, and TRUCK for cell-based drug delivery in Alzheimer’s disease": Table S1

### Sheet: Table S1
Table S1a	6xNFAT-mIL2
	6xNFAT
	GGAGGAAAAACTGTTTCATACAGAAGGCGTCAATTAGGAGGAAAAACTGTTTCATACAGAAGGCGTCAATTAGGAGGAAAAACTGTTTCATACAGAAGGCGTCAATTGGTCCCATCGAATTAGGAGGAAAAACTGTTTCATACAGAAGGCGTCAATTAGGAGGAAAAACTGTTTCATACAGAAGGCGTCAATTAGGAGGAAAAACTGTTTCATACAGAAGGCGTCAATTGGTCCCGGGA
	Minimal IL2 Promoter
	CATTTTGACACCCCCATAATATTTTTCCAGAATTAACAGTATAAATTGCATCTCTTGTTCAAGAGTTCCCTATCACTCTCTTTAATCACTACTCACAGTAACCTCAACTCCT
Table S1b	chLecanemab
	Secrecon
	MWWRLWWLLLLLLLLWPMVWA
	Variable Light Chain Lecanemab
	DVVMTQSPLSLPVTPGAPASISCRSSQSIVHSNGNTYLEWYLQKPGQSPKLLIYKVSNRFSGVPDRFSGSGSGTDFTLRISRVEAEDVGIYYCFQGSHVPPTFGPGTKLEIK
	G4S(3) Flexible Linker
	GGGGSGGGGSGGGGS
	Variable Light Heavy Lecanemab
	EVQLVESGGGLVQPGGSLRLSCSASGFTFSSFGMHWVRQAPGKGLEWVAYISSGSSTIYYGDTVKGRFTISRDNAKNSLFLQMSSLRAEDTAVYYCAREGGYYYGRSYYTMDYWGQGTTVTVSS
	Mouse IgG2a Hinge-CH2-CH3
	EPRGPTIKPCPPCKCPAPNLLGGPSVFIFPPKIKDVLMISLSPIVTCVVVDVSEDDPDVQISWFVNNVEVHTAQTQTHREDYNSTLRVVSALPIQHQDWMSGKEFKCKVNNKDLPAPIERTISKPKGSVRAPQVYVLPPPEEEMTKKQVTLTCMVTDFMPEDIYVEWTNNGKTELNYKNTEPVLDSDGSYFMYSKLRVEKKNWVERNSYSCSVVHEGLHNHHTTKSFSRTPGK
Table S1c	Adu-CAR
	CD8α Leader Sequence
	MALPVTALLLPLALLLHAARP
	HA-tag
	YPYDVPDYA
	Aducanumab Variable Light Chain
	DIQMTQSPSSLSASVGDRVTITCRASQSISSYLNWYQQKPGKAPKLLIYAASSLQSGVPSRFSGSGSGTDFTLTISSLQPEDFATYYCQQSYSTPLTFGGGTKVEIKR
	Linker
	GGGGSGGGGSGGGGS
	Aducanumab Variable Heavy Chain
	QVQLVESGGGVVQPGRSLRLSCAASGFAFSSYGMHWVRQAPGKGLEWVAVIWFDGTKKYYTDSVKGRFTISRDNSKNTLYLQMNTLRAEDTAVYYCARDRGIGARRGPYYMDVWGKGTTVTVSS
	CD8α Hinge
	TTTPAPRPPTPAPTIASQPLSLRPEACRPAAGGAVHTRGLDFACD
	CD8α Transmembrane Domain
	IYIWAPLAGTCGVLLLSLVITLYC
	CD28 Costimulatory domain
	RSKRSRLLHSDYMNMTPRRPGPTRKHYQPYAPPRDFAAYRS
	CD3ζ Signaling domain
	RVKFSRSADAPAYQQGQNQLYNELNLGRREEYDVLDKRRGRDPEMGGKPRRKNPQEGLYNELQKDKMAEAYSEIGMKGERRRGKGHDGLYQGLSTATKDTYDALHMQALPPR
Table S1d	6xNFAT-synTATA
	6xNFAT
	GGAGGAAAAACTGTTTCATACAGAAGGCGTCAATTAGGAGGAAAAACTGTTTCATACAGAAGGCGTCAATTAGGAGGAAAAACTGTTTCATACAGAAGGCGTCAATTGGTCCCATCGAATTAGGAGGAAAAACTGTTTCATACAGAAGGCGTCAATTAGGAGGAAAAACTGTTTCATACAGAAGGCGTCAATTAGGAGGAAAAACTGTTTCATACAGAAGGCGT
	Synthetic TATA box Promoter
	CGCGGAGACTCTAGAGGGTATATAATGGTTTAAACTTAAGCTTGGTACCGGGCCCCCGAAGCC
Table S1e	6xNFAT-mCMV
	6xNFAT
	GGAGGAAAAACTGTTTCATACAGAAGGCGTCAATTAGGAGGAAAAACTGTTTCATACAGAAGGCGTCAATTAGGAGGAAAAACTGTTTCATACAGAAGGCGTCAATTGGTCCCATCGAATTAGGAGGAAAAACTGTTTCATACAGAAGGCGTCAATTAGGAGGAAAAACTGTTTCATACAGAAGGCGTCAATTAGGAGGAAAAACTGTTTCATACAGAAGGCGTACTAGT
	Minimal Cytomegalovirus Promoter
	TAGGCGTGTACGGTGGGAGGCCTATATAAGCAGAGCTCGTTTAGTGAACCGTCAGATCGCCTGGAGACGCCATCCACGCTGTTTTGACCTCCATAGAAGACACCGGGACCGATCCAGC
Table S1f	Adu-synNotch
	CD8α Leader Sequence
	MALPVTALLLPLALLLHAARP
	HA-tag
	YPYDVPDYA
	Aducanumab Variable Light Chain
	DIQMTQSPSSLSASVGDRVTITCRASQSISSYLNWYQQKPGKAPKLLIYAASSLQSGVPSRFSGSGSGTDFTLTISSLQPEDFATYYCQQSYSTPLTFGGGTKVEIKR
	Linker
	GGGGSGGGGSGGGGS
	Aducanumab Variable Heavy Chain
	QVQLVESGGGVVQPGRSLRLSCAASGFAFSSYGMHWVRQAPGKGLEWVAVIWFDGTKKYYTDSVKGRFTISRDNSKNTLYLQMNTLRAEDTAVYYCARDRGIGARRGPYYMDVWGKGTTVTVSS
	Mouse Notch1 Core
	ILDYSFTGGAGRDIPPPQIEEACELPECQVDAGNKVCNLQCNNHACGWDGGDCSLNFNDPWKNCTQSLQCWKYFSDGHCDSQCNSAGCLFDGFDCQLTEGQCNPLYDQYCKDHFSDGHCDQGCNSAECEWDGLDCAEHVPERLAAGTLVLVVLLPPDQLRNNSFHFLRELSHVLHTNVVFKRDAQGQQMIFPYYGHEEELRKHPIKRSTVGWATSSLLPGTSGGRQRRELDPMDIRGSIVYLEIDNRQCVQSSSQCFQSATDVAAFLGALASLGSLNIPYKIEAVKSEPVEPPLPSQLHLMYVAAAAFVLLFFVGCGVLLSRKRRR
	Gal4VP64: Gal4 DNA Binding Domain + Linker
	MKLLSSIEQACDICRLKKLKCSKEKPKCAKCLKNNWECRYSPKTKRSPLTRAHLTEVESRLERLEQLFLLIFPREDLDMILKMDSLQDIKALLTGLFVQDNVNKDAVTDRLASVETDMPLTLRQHRISATSSSEESSNKGQRQLTVSAAAGGSGGSGGS
	Gal4-VP64: VP64 Transcription Regulating Domain
	DALDDFDLDMLGSDALDDFDLDMLGSDALDDFDLDMLGSDALDDFDLDMLGS
Table S1g	Adu-SNIPR
	CD8α Leader Sequence
	MALPVTALLLPLALLLHAARP
	HA-tag
	YPYDVPDYA
	Aducanumab Variable Light Chain
	DIQMTQSPSSLSASVGDRVTITCRASQSISSYLNWYQQKPGKAPKLLIYAASSLQSGVPSRFSGSGSGTDFTLTISSLQPEDFATYYCQQSYSTPLTFGGGTKVEIKR
	Linker
	GGGGSGGGGSGGGGS
	Aducanumab Variable Heavy Chain
	QVQLVESGGGVVQPGRSLRLSCAASGFAFSSYGMHWVRQAPGKGLEWVAVIWFDGTKKYYTDSVKGRFTISRDNSKNTLYLQMNTLRAEDTAVYYCARDRGIGARRGPYYMDVWGKGTTVTVSS
	Mutated CD8α Hinge (C to S)
	TTTPAPRPPTPAPTIASQPLSLRPEAS
	Human Notch1
	FMYVAAAAFVLLFFVGCGVLLS
	Human Notch 2
	KRKRKH
	Gal4VP64: Gal4 DNA Binding Domain + Linker
	MKLLSSIEQACDICRLKKLKCSKEKPKCAKCLKNNWECRYSPKTKRSPLTRAHLTEVESRLERLEQLFLLIFPREDLDMILKMDSLQDIKALLTGLFVQDNVNKDAVTDRLASVETDMPLTLRQHRISATSSSEESSNKGQRQLTVSAAAGGSGGSGGS
	Gal4-VP64: VP64 Transcription Regulating Domain
	DALDDFDLDMLGSDALDDFDLDMLGSDALDDFDLDMLGSDALDDFDLDMLGS
Table S1h	Gal4UAS-mCMV
	Gal4UAS
	AATTCGGAGCACTGTCCTCCGAACGTCGGAGCACTGTCCTCCGAACGTCGGAGCACTGTCCTCCGAACGTCGGAGCACTGTCCTCCGAACGGAGCATGTCCTCCGAACGTCGGAGCACTGTCCTCCGAACGACTAGT
	Minimal Cytomegalovirus Promoter
	TAGGCGTGTACGGTGGGAGGCCTATATAAGCAGAGCTCGTTTAGTGAACCGTCAGATCGCCTGGAGACGCCATCCACGCTGTTTTGACCTCCATAGAAGACACCGGGACCGATCCAGCCTCTCGAC
