## Supplementary material for "*In vitro* comparison of Aβ-targeting SNIPR, synNotch, and TRUCK for cell-based drug delivery in Alzheimer’s disease": Table S2

### Sheet: Table S2
Fig 1b	Table S2a
	Group =	Untransduced
	Dependent Variable =	% Live Cells
	Shapiro-Wilk p ≥	0.184
	Levene's Test p =	0.032
	Welch's ANOVA =	W(5, 5.1413) = 256.400, p < 0.0001
	Games-Howell Multiple Comparisons	Adjusted P-value	Mean Differences	95% CI
	VEH vs AβO 1 μM	1	-0.08671	-3.4684 to 3.2950
	VEH vs AβO 5 μM	0.000735	8.8434	5.9893 to 11.6975
	VEH vs AβO 10 μM	0.004	7.2118	4.3705 to 10.0531
	VEH vs AβO 20 μM	0.006	9.9452	5.1312 to 14.7593
	VEH vs PMA/Iono	1	0.01162	-3.0143 to 3.0376
	AβO 1 μM vs AβO 5 μM	0.008	8.9301	5.5374 to 12.3229
	AβO 1 μM vs AβO 10 μM	0.000229	7.2985	6.0248 to 8.5722
	AβO 1 μM vs AβO 20 μM	0.02	10.0319	3.7845 to 16.2794
	AβO 1 μM vs PMA/Iono	0.979	0.09833	-0.8224 to 1.0191
	AβO 5 μM vs AβO 10 μM	0.184	-1.6317	-4.4837 to 1.2204
	AβO 5 μM vs AβO 20 μM	0.793	1.1018	-3.7096 to 5.9132
	AβO 5 μM vs PMA/Iono	0.004	-8.8318	-11.8690 to -5.7946
	AβO 10 μM vs AβO 20 μM	0.222	2.7334	-3.0501 to 8.5170
	AβO 10 μM vs PMA/Iono	9.18e-05	-7.2002	-8.3322 to -6.0681
	AβO 20 μM vs PMA/Iono	0.017	-9.9336	-15.9146 to -3.9526
Fig 1c	Table S2b
	Group =	mIL2-TRUCK
	Dependent Variable =	% Live Cells
	Shapiro-Wilk p ≥	0.08767
	Levene's Test p =	0.014
	Welch's ANOVA =	W(5, 5.1891) = 275.080, p < 0.0001
	Games-Howell Multiple Comparisons	Adjusted P-value	Mean Differences	95% CI
	VEH vs AβO 1 μM	0.287	0.9837	-0.99510 to 2.9633
	VEH vs AβO 5 μM	0.002	3.2148	1.9493 to 4.4803
	VEH vs AβO 10 μM	0.048	4.7571	0.09816 to 9.4160
	VEH vs AβO 20 μM	8.61e-05	16.868	14.2743 to 19.4617
	VEH vs PMA/Iono	0.539	-0.3803	-1.6220 to 0.8613
	AβO 1 μM vs AβO 5 μM	0.035	2.2311	0.2614 to 4.2009
	AβO 1 μM vs AβO 10 μM	0.063	3.7734	-0.3358 to 7.8826
	AβO 1 μM vs AβO 20 μM	8.11e-05	15.8843	13.4169 to 18.3517
	AβO 1 μM vs PMA/Iono	0.157	-1.364	-3.7474 to 1.0194
	AβO 5 μM vs AβO 10 μM	0.419	1.5423	-3.0831 to 6.1676
	AβO 5 μM vs AβO 20 μM	0.000469	13.6532	11.0813 to 16.2251
	AβO 5 μM vs PMA/Iono	0.004	-3.5951	-4.8934 to -2.2969
	AβO 10 μM vs AβO 20 μM	0.001	12.1109	8.1614 to 16.0604
	AβO 10 μM vs PMA/Iono	0.05	-5.1374	-10.2779 to 0.003087
	AβO 20 μM vs PMA/Iono	0.000118	-17.2483	-20.3261 to -14.1706
Fig 1d	Table S2c
	Group =	mIL2-TRUCK
	Dependent Variable =	%CD69 Positive Cells
	Shapiro-Wilk p ≥	0.08259
	Levene's Test p =	0.077
	one-way ANOVA =	F(5, 12) = 2560.202, p < 0.0001, η² = 0.9991
	Tukey Multiple Comparisons	Adjusted P-value	Mean Differences	95% CI
	VEH vs AβO 1 μM	<0.0001	-51.716	-54.3448 to -49.0872
	VEH vs AβO 5 μM	<0.0001	-63.2987	-65.9275 to -60.6699
	VEH vs AβO 10 μM	<0.0001	-59.2513	-61.8802 to -56.6225
	VEH vs AβO 20 μM	<0.0001	-54.9324	-57.5612 to -52.3036
	VEH vs PMA/Iono	<0.0001	-84.0589	-86.6877 to -81.4301
	AβO 1 μM vs AβO 5 μM	<0.0001	-11.5827	-14.2115 to -8.9539
	AβO 1 μM vs AβO 10 μM	<0.0001	-7.5354	-10.1642 to -4.9065
	AβO 1 μM vs AβO 20 μM	0.01409	-3.2164	-5.8452 to -0.5876
	AβO 1 μM vs PMA/Iono	<0.0001	-32.3429	-34.9717 to -29.7141
	AβO 5 μM vs AβO 10 μM	0.002457	4.0474	1.4185 to 6.6762
	AβO 5 μM vs AβO 20 μM	<0.0001	8.3663	5.7375 to 10.9952
	AβO 5 μM vs PMA/Iono	<0.0001	-20.7602	-23.3890 to -18.1314
	AβO 10 μM vs AβO 20 μM	0.001422	4.319	1.6902 to 6.9478
	AβO 10 μM vs PMA/Iono	<0.0001	-24.8076	-27.4364 to -22.1787
	AβO 20 μM vs PMA/Iono	<0.0001	-29.1265	-31.7554 to -26.4977
Fig 1f, g, Sup. Fig. 1i	Table S2d
	Group =	UT, mIL2-TRUCK, syn-TRUCK, mCMV-TRUCK
	Dependent Variable =	MetLuc RLU 3x Dilution
	Shapiro-Wilk p ≥	0.057
	Levene's Test p =	0.35
	Interaction two-way ANOVA =	F(6, 24) = 1.980, p = 0.109, partial η² = 0.331
	Clones two-way ANOVA =	F(3, 24) = 947.002, p < 0.0001, partial η² = 0.992
	Treatments two-way ANOVA =	F(2, 24) = 54.876, p < 0.0001, partial η² = 0.821
	Bonferroni-corrected Planned Comparisons	Adjusted P-value	Mean Differences	95% CI
	UT:VEH vs mIL2-TRUCK:VEH	<0.0001	-1.2966	-1.4680 to -1.1252
	UT:VEH vs syn-TRUCK:VEH	<0.0001	-1.0654	-1.2367 to -0.89310
	UT:VEH vs mCMV-TRUCK:VEH	<0.0001	-1.0648	-1.2362 to -0.8935
	mIL2-TRUCK:VEH vs syn-TRUCK:VEH	0.002196	0.2312	0.05986 to 0.4026
	mIL2-TRUCK:VEH vs mCMV-TRUCK:VEH	0.002135	0.2318	0.06039 to 0.4031
	syn-TRUCK:VEH vs mCMV-TRUCK:VEH	1	0.0005339	-0.1708 to 0.1719
	UT:AβO 10 µM vs mIL2-TRUCK:AβO 10 µM	<0.0001	-1.3104	-1.4817 to -1.1390
	UT:AβO 10 µM vs syn-TRUCK:AβO 10 µM	<0.0001	-1.1454	-1.3168 to -0.9741
	UT:AβO 10 µM vs mCMV-TRUCK:AβO 10 µM	<0.0001	-1.0482	-1.2196 to -0.8769
	mIL2-TRUCK:AβO 10 µM vs syn-TRUCK:AβO 10 µM	0.0694	0.1649	-0.006426 to 0.3363
	mIL2-TRUCK:AβO 10 µM vs mCMV-TRUCK:AβO 10 µM	0.0004361	0.2621	0.09076 to 0.4335
	syn-TRUCK:AβO 10 µM vs mCMV-TRUCK:AβO 10 µM	1	0.09719	-0.07418 to 0.2686
	UT:PMA/Iono vs mIL2-TRUCK:PMA/Iono	<0.0001	-1.4659	-1.6373 to -1.2946
	UT:PMA/Iono vs syn-TRUCK:PMA/Iono	<0.0001	-1.1562	-1.3276 to -0.9848
	UT:PMA/Iono vs mCMV-TRUCK:PMA/Iono	<0.0001	-1.1911	-1.3625 to -1.0197
	mIL2-TRUCK:PMA/Iono vs syn-TRUCK:PMA/Iono	<0.0001	0.3097	0.1384 to 0.4811
	mIL2-TRUCK:PMA/Iono vs mCMV-TRUCK:PMA/Iono	0.0002267	0.2748	0.1035 to 0.4462
	syn-TRUCK:PMA/Iono vs mCMV-TRUCK:PMA/Iono	1	-0.03481	-0.2063 to 0.1365
	UT:VEH vs UT:AβO 10 µM	1	-0.07644	-0.2478 to 0.09493
	UT:VEH vs UT:PMA/Iono	0.1171	-0.1546	-0.3259 to 0.016710
	UT:AβO 10 µM vs UT:PMA/Iono	1	-0.07813	-0.2495 to 0.09324
	mIL2-TRUCK:VEH vs mIL2-TRUCK:AβO 10 µM	1	-0.09023	-0.2616 to 0.08114
	mIL2-TRUCK:VEH vs mIL2-TRUCK:PMA/Iono	<0.0001	-0.3239	-0.4953 to -0.1526
	mIL2-TRUCK:AβO 10 µM vs mIL2-TRUCK:PMA/Iono	0.001929	-0.2337	-0.4051 to -0.06232
	syn-TRUCK:VEH vs syn-TRUCK:AβO 10 µM	0.1062	-0.1565	-0.3279 to 0.01485
	syn-TRUCK:VEH vs syn-TRUCK:PMA/Iono	0.001044	-0.2454	-0.4168 to -0.07405
	syn-TRUCK:AβO 10 µM vs syn-TRUCK:PMA/Iono	1	-0.0889	-0.2603 to 0.08247
	mCMV-TRUCK:VEH vs mCMV-TRUCK:AβO 10 µM	1	-0.05986	-0.2312 to 0.1115
	mCMV-TRUCK:VEH vs mCMV-TRUCK:PMA/Iono	0.0001665	-0.2808	-0.4522 to -0.1095
	mCMV-TRUCK:AβO 10 µM vs mCMV-TRUCK:PMA/Iono	0.00376	-0.2201	-0.3924 to -0.04962
