## Supplementary material for "*In vitro* comparison of Aβ-targeting SNIPR, synNotch, and TRUCK for cell-based drug delivery in Alzheimer’s disease": Table S3

### Sheet: Table S3
Fig 2b	Table S3a
	Group =	Gal4UAS-mCMV, synNtoch, and SNIPR
	Dependent Variable =	TMRM Mean Sum
	Shapiro-Wilk p ≥	0.074
	Levene's Test p =	0.263
	Interaction two-way ANOVA =	F(6, 51) = 3.083, p = 0.01186, partial η² = 0.2662
	Clones two-way ANOVA =	F(2, 51) = 27.614, p < 0.0001, partial η² = 0.5199
	Treatments two-way ANOVA =	F(3, 51) = 10.538, p < 0.0001, partial η² = 0.3827
	Bonferroni-corrected Planned Comparisons	Adjusted P-value	Mean Differences	95% CI
	Gal4UAS-mCMV:VEH vs SNIPR:VEH	0.5805	-863374	-2050270.7932 to 323523.3792
	Gal4UAS-mCMV:VEH vs synNotch:VEH	1	-382489	-1569385.9542 to 804408.2182
	SNIPR:VEH vs synNotch:VEH	1	480885	-889625.8654 to 1851395.5434
	Gal4UAS-mCMV:AβO 0.05 μM vs SNIPR:AβO 0.05 μM	1	-747778	-2059941.6311 to 564386.5687
	Gal4UAS-mCMV:AβO 0.05 μM vs synNotch:AβO 0.05 μM	0.007528	-1.40739e+06	-2594287.0005 to -220492.8280
	SNIPR:AβO 0.05 μM vs synNotch:AβO 0.05 μM	1	-659612	-2139933.1331 to 820708.3669
	Gal4UAS-mCMV:AβO 0.5 μM vs SNIPR:AβO 0.5 μM	1	-350408	-1537304.6450 to 836489.5275
	Gal4UAS-mCMV:AβO 0.5 μM vs synNotch:AβO 0.5 μM	<0.0001	-2.11012e+06	-3297012.3912 to -923218.2188
	SNIPR:AβO 0.5 μM vs synNotch:AβO 0.5 μM	0.002614	-1.75971e+06	-3130218.4507 to -389197.0418
	Gal4UAS-mCMV:AβO 5 μM vs SNIPR:AβO 5 μM	1	-221650	-1408546.7466 to 965247.4258
	Gal4UAS-mCMV:AβO 5 μM vs synNotch:AβO 5 μM	0.008346	-1.3958e+06	-2582701.7986 to -208907.6262
	SNIPR:AβO 5 μM vs synNotch:AβO 5 μM	0.1916	-1.17416e+06	-2544665.7564 to 196355.6524
	Gal4UAS-mCMV:VEH vs Gal4UAS-mCMV:AβO 0.05 μM	1	-466315	-1435412.4855 to 502782.3400
	Gal4UAS-mCMV:VEH vs Gal4UAS-mCMV:AβO 0.5 μM	0.3561	-761389	-1730486.2315 to 207708.5940
	Gal4UAS-mCMV:VEH vs Gal4UAS-mCMV:AβO 5 μM	0.3388	-767320	-1736417.2859 to 201777.5397
	Gal4UAS-mCMV:AβO 0.05 μM vs Gal4UAS-mCMV:AβO 0.5 μM	1	-295074	-1264171.1588 to 674023.6668
	Gal4UAS-mCMV:AβO 0.05 μM vs Gal4UAS-mCMV:AβO 5 μM	1	-301005	-1270102.2132 to 668092.6124
	Gal4UAS-mCMV:AβO 0.5 μM vs Gal4UAS-mCMV:AβO 5 μM	1	-5931.05	-975028.4672 to 963166.3584
	SNIPR:VEH vs SNIPR:AβO 0.05 μM	1	-350719	-1831039.6469 to 1129601.8531
	SNIPR:VEH vs SNIPR:AβO 0.5 μM	1	-248423	-1618933.3749 to 1122088.0339
	SNIPR:VEH vs SNIPR:AβO 5 μM	1	-125596	-1496106.5309 to 1244914.8779
	SNIPR:AβO 0.05 μM vs SNIPR:AβO 0.5 μM	1	102296	-1378024.5236 to 1582616.9764
	SNIPR:AβO 0.05 μM vs SNIPR:AβO 5 μM	1	225123	-1255197.6796 to 1705443.8204
	SNIPR:AβO 0.5 μM vs SNIPR:AβO 5 μM	1	122827	-1247683.8604 to 1493337.5484
	synNotch:VEH vs synNotch:AβO 0.05 μM	0.02077	-1.49122e+06	-2861726.8234 to -120705.4146
	synNotch:VEH vs synNotch:AβO 0.5 μM	<0.0001	-2.48902e+06	-3859525.9602 to -1118504.5513
	synNotch:VEH vs synNotch:AβO 5 μM	0.002211	-1.78064e+06	-3151146.4219 to -410125.0131
	synNotch:AβO 0.05 μM vs synNotch:AβO 0.5 μM	0.5775	-997799	-2368309.8412 to 372711.5677
	synNotch:AβO 0.05 μM vs synNotch:AβO 5 μM	1	-289420	-1659930.3029 to 1081091.1059
	synNotch:AβO 0.5 μM vs synNotch:AβO 5 μM	1	708380	-662131.1662 to 2078890.2427
Fig 2c; Sup. Fig. 2h, i	Table S3b
	Group =	6xNFAT-mIL2, 6xNFAT-synTATA, mIl2-TRUCK, syn-TRUCK
	Dependent Variable =	TMRM Mean Sum
	Shapiro-Wilk p ≥	0.075
	Levene's Test p =	0.065
	Interaction two-way ANOVA =	F(9, 48) = 1.242, p = 0.2929, partial η² = 0.1889
	Clones two-way ANOVA =	F(3, 48) = 31.010, p < 0.0001, partial η² = 0.6596
	Treatments two-way ANOVA =	F(3, 48) = 14.642, p < 0.0001, partial η² = 0.4778
	Bonferroni-corrected Planned Comparisons	Adjusted P-value	Mean Differences	95% CI
	6xNFAT-mIL2:VEH vs mIL2-TRUCK:VEH	1	-438848	-2077020.8731 to 1199324.8796
	6xNFAT-mIL2:VEH vs 6xNFAT-synTATA:VEH	1	695725	-942448.0881 to 2333897.6646
	6xNFAT-mIL2:VEH vs syn-TRUCK:VEH	1	-487056	-2125228.8806 to 1151116.8721
	mIL2-TRUCK:VEH vs 6xNFAT-synTATA:VEH	0.9335	1.13457e+06	-503600.0913 to 2772745.6613
	mIL2-TRUCK:VEH vs syn-TRUCK:VEH	1	-48208	-1686380.8838 to 1589964.8688
	6xNFAT-synTATA:VEH vs syn-TRUCK:VEH	0.7241	-1.18278e+06	-2820953.6688 to 455392.0838
	6xNFAT-mIL2:AβO 0.05 μM vs mIL2-TRUCK:AβO 0.05 μM	0.1038	-1.52107e+06	-3159242.6988 to 117103.0538
	6xNFAT-mIL2:AβO 0.05 μM vs 6xNFAT-synTATA:AβO 0.05 μM	1	-160175	-1798348.0073 to 1477997.7453
	6xNFAT-mIL2:AβO 0.05 μM vs syn-TRUCK:AβO 0.05 μM	0.08105	-1.5612e+06	-3199374.8628 to 76970.8898
	mIL2-TRUCK:AβO 0.05 μM vs 6xNFAT-synTATA:AβO 0.05 μM	0.2692	1.36089e+06	-277278.1848 to 2999067.5678
	mIL2-TRUCK:AβO 0.05 μM vs syn-TRUCK:AβO 0.05 μM	1	-40132.2	-1678305.0403 to 1598040.7123
	6xNFAT-synTATA:AβO 0.05 μM vs syn-TRUCK:AβO 0.05 μM	0.2131	-1.40103e+06	-3039199.7318 to 237146.0208
	6xNFAT-mIL2:AβO 0.5 μM vs mIL2-TRUCK:AβO 0.5 μM	0.01488	-1.82434e+06	-3462514.0256 to -186168.2729
	6xNFAT-mIL2:AβO 0.5 μM vs 6xNFAT-synTATA:AβO 0.5 μM	1	283994	-1354178.3798 to 1922167.3728
	6xNFAT-mIL2:AβO 0.5 μM vs syn-TRUCK:AβO 0.5 μM	0.008364	-1.90993e+06	-3548102.0158 to -271756.2632
	mIL2-TRUCK:AβO 0.5 μM vs 6xNFAT-synTATA:AβO 0.5 μM	0.002111	2.10834e+06	470162.7694 to 3746508.5221
	mIL2-TRUCK:AβO 0.5 μM vs syn-TRUCK:AβO 0.5 μM	1	-85588	-1723760.8666 to 1552584.8861
	6xNFAT-synTATA:AβO 0.5 μM vs syn-TRUCK:AβO 0.5 μM	0.001156	-2.19392e+06	-3832096.5123 to -555750.7597
	6xNFAT-mIL2:AβO 5 μM vs mIL2-TRUCK:AβO 5 μM	0.004956	-1.98644e+06	-3624609.9038 to -348264.1512
	6xNFAT-mIL2:AβO 5 μM vs 6xNFAT-synTATA:AβO 5 μM	1	322017	-1316156.1638 to 1960189.5888
	6xNFAT-mIL2:AβO 5 μM vs syn-TRUCK:AβO 5 μM	0.01455	-1.82764e+06	-3465811.7208 to -189465.9682
	mIL2-TRUCK:AβO 5 μM vs 6xNFAT-synTATA:AβO 5 μM	0.000508	2.30845e+06	670280.8637 to 3946626.6163
	mIL2-TRUCK:AβO 5 μM vs syn-TRUCK:AβO 5 μM	1	158798	-1479374.6933 to 1796971.0593
	6xNFAT-synTATA:AβO 5 μM vs syn-TRUCK:AβO 5 μM	0.001583	-2.14966e+06	-3787828.4333 to -511482.6807
	6xNFAT-mIL2:VEH vs 6xNFAT-mIL2:AβO 0.05 μM	1	-180059	-1818231.5411 to 1458114.2116
	6xNFAT-mIL2:VEH vs 6xNFAT-mIL2:AβO 0.5 μM	1	-516108	-2154280.6586 to 1122065.0941
	6xNFAT-mIL2:VEH vs 6xNFAT-mIL2:AβO 5 μM	1	-554089	-2192262.1263 to 1084083.6263
	6xNFAT-mIL2:AβO 0.05 μM vs 6xNFAT-mIL2:AβO 0.5 μM	1	-336049	-1974221.9938 to 1302123.7588
	6xNFAT-mIL2:AβO 0.05 μM vs 6xNFAT-mIL2:AβO 5 μM	1	-374031	-2012203.4616 to 1264142.2911
	6xNFAT-mIL2:AβO 0.5 μM vs 6xNFAT-mIL2:AβO 5 μM	1	-37981.5	-1676154.3441 to 1600191.4086
	mIL2-TRUCK:VEH vs mIL2-TRUCK:AβO 0.05 μM	0.4701	-1.26228e+06	-2900453.3668 to 375892.3858
	mIL2-TRUCK:VEH vs mIL2-TRUCK:AβO 0.5 μM	0.00885	-1.9016e+06	-3539773.8111 to -263428.0584
	mIL2-TRUCK:VEH vs mIL2-TRUCK:AβO 5 μM	0.002221	-2.10168e+06	-3739851.1571 to -463505.4044
	mIL2-TRUCK:AβO 0.05 μM vs mIL2-TRUCK:AβO 0.5 μM	1	-639320	-2277493.3206 to 998852.4321
	mIL2-TRUCK:AβO 0.05 μM vs mIL2-TRUCK:AβO 5 μM	1	-839398	-2477570.6666 to 798775.0861
	mIL2-TRUCK:AβO 0.5 μM vs mIL2-TRUCK:AβO 5 μM	1	-200077	-1838250.2223 to 1438095.5303
	6xNFAT-synTATA:VEH vs 6xNFAT-synTATA:AβO 0.05 μM	1	-1.03596e+06	-2674131.4603 to 602214.2923
	6xNFAT-synTATA:VEH vs 6xNFAT-synTATA:AβO 0.5 μM	1	-927838	-2566010.9503 to 710334.8023
	6xNFAT-synTATA:VEH vs 6xNFAT-synTATA:AβO 5 μM	1	-927797	-2565970.2021 to 710375.5506
	6xNFAT-synTATA:AβO 0.05 μM vs 6xNFAT-synTATA:AβO 0.5 μM	1	108121	-1530052.3663 to 1746293.3863
	6xNFAT-synTATA:AβO 0.05 μM vs 6xNFAT-synTATA:AβO 5 μM	1	108161	-1530011.6181 to 1746334.1346
	6xNFAT-synTATA:AβO 0.5 μM vs 6xNFAT-synTATA:AβO 5 μM	1	40.7483	-1638132.1281 to 1638213.6246
	syn-TRUCK:VEH vs syn-TRUCK:AβO 0.05 μM	0.4915	-1.2542e+06	-2892377.5233 to 383968.2293
	syn-TRUCK:VEH vs syn-TRUCK:AβO 0.5 μM	0.006863	-1.93898e+06	-3577153.7938 to -300808.0412
	syn-TRUCK:VEH vs syn-TRUCK:AβO 5 μM	0.009276	-1.89467e+06	-3532844.9666 to -256499.2139
	syn-TRUCK:AβO 0.05 μM vs syn-TRUCK:AβO 0.5 μM	1	-684776	-2322949.1468 to 953396.6058
	syn-TRUCK:AβO 0.05 μM vs syn-TRUCK:AβO 5 μM	1	-640467	-2278640.3196 to 997705.4331
	syn-TRUCK:AβO 0.5 μM vs syn-TRUCK:AβO 5 μM	1	44308.8	-1593864.0491 to 1682481.7036
Fig 2d	Table S3c
	Group =	6xNFAT-mCMV, mCMV-TRUCK
	Dependent Variable =	TMRM Mean Sum
	Shapiro-Wilk p ≥	0.082
	Levene's Test p =	0.123
	Interaction two-way ANOVA =	F(3, 24) = 9.312., p = 0.0003, partial η² = 0.5379
	Clones two-way ANOVA =	F(1, 24) = 98.325, p < 0.0001, partial η² = 0.8038
	Treatments two-way ANOVA =	F(3, 24) = 16.626, p < 0.0001, partial η² = 0.6751
	Bonferroni-corrected Planned Comparisons	Adjusted P-value	Mean Differences	95% CI
	6xNFAT-mCMV:VEH vs mCMV-TRUCK:VEH	1	-619024	-1742542.5225 to 504494.5675
	6xNFAT-mCMV:AβO 0.05 μM vs mCMV-TRUCK:AβO 0.05 μM	0.1326	-984209	-2107727.7682 to 139309.3217
	6xNFAT-mCMV:AβO 0.5 μM vs mCMV-TRUCK:AβO 0.5 μM	<0.0001	-2.63203e+06	-3755553.5190 to -1508516.4290
	6xNFAT-mCMV:AβO 5 μM vs mCMV-TRUCK:AβO 5 μM	<0.0001	-2.54773e+06	-3671248.4837 to -1424211.3938
	6xNFAT-mCMV:VEH vs 6xNFAT-mCMV:AβO 0.05 μM	0.3749	-827897	-1951415.6352 to 295621.4547
	6xNFAT-mCMV:VEH vs 6xNFAT-mCMV:AβO 0.5 μM	1	-583142	-1706660.8712 to 540376.2187
	6xNFAT-mCMV:VEH vs 6xNFAT-mCMV:AβO 5 μM	1	-370242	-1493760.3255 to 753276.7645
	6xNFAT-mCMV:AβO 0.05 μM vs 6xNFAT-mCMV:AβO 0.5 μM	1	244755	-878763.7810 to 1368273.3090
	6xNFAT-mCMV:AβO 0.05 μM vs 6xNFAT-mCMV:AβO 5 μM	1	457655	-665863.2352 to 1581173.8547
	6xNFAT-mCMV:AβO 0.5 μM vs 6xNFAT-mCMV:AβO 5 μM	1	212901	-910617.9992 to 1336419.0907
	mCMV-TRUCK:VEH vs mCMV-TRUCK:AβO 0.05 μM	0.03035	-1.19308e+06	-2316600.8810 to -69563.7910
	mCMV-TRUCK:VEH vs mCMV-TRUCK:AβO 0.5 μM	<0.0001	-2.59615e+06	-3719671.8677 to -1472634.7778
	mCMV-TRUCK:VEH vs mCMV-TRUCK:AβO 5 μM	<0.0001	-2.29895e+06	-3422466.2867 to -1175429.1968
	mCMV-TRUCK:AβO 0.05 μM vs mCMV-TRUCK:AβO 0.5 μM	0.006509	-1.40307e+06	-2526589.5317 to -279552.4418
	mCMV-TRUCK:AβO 0.05 μM vs mCMV-TRUCK:AβO 5 μM	0.05669	-1.10587e+06	-2229383.9507 to 17653.1392
	mCMV-TRUCK:AβO 0.5 μM vs mCMV-TRUCK:AβO 5 μM	1	297206	-826312.9640 to 1420724.1260
Sup. Fig. 2j, k	Table S3d
	Group =	Gal4UAS-mCMV, synNotch, SNIPR
	Dependent Variable =	Log10 EGFP Sum
	Shapiro-Wilk p ≥	0.323
	Levene's Test p =	0.05
	Interaction two-way ANOVA =	F(6, 51) = 0.331, p = 0.9176, partial η² = 0.03747
	Clones two-way ANOVA =	F(2, 51) = 4.125, p = 0.02186, partial η² = 0.1392
	Treatments two-way ANOVA =	F(3, 51) = 1.638, p = 0.1921, partial η² = 0.08789
	Bonferroni-corrected Planned Comparisons	Adjusted P-value	Mean Differences	95% CI
	Gal4UAS-mCMV:VEH vs SNIPR:VEH	1	-0.06944	-0.3879 to 0.2491
	Gal4UAS-mCMV:VEH vs synNotch:VEH	1	-0.1375	-0.45510 to 0.1810
	SNIPR:VEH vs synNotch:VEH	1	-0.06806	-0.4358 to 0.2997
	Gal4UAS-mCMV:AβO 0.05 μM vs SNIPR:AβO 0.05 μM	1	-0.01809	-0.3702 to 0.3340
	Gal4UAS-mCMV:AβO 0.05 μM vs synNotch:AβO 0.05 μM	1	-0.1896	-0.5081 to 0.1289
	SNIPR:AβO 0.05 μM vs synNotch:AβO 0.05 μM	1	-0.1715	-0.5687 to 0.2257
	Gal4UAS-mCMV:AβO 0.5 μM vs SNIPR:AβO 0.5 μM	1	-0.1147	-0.4332 to 0.2038
	Gal4UAS-mCMV:AβO 0.5 μM vs synNotch:AβO 0.5 μM	1	-0.09177	-0.4103 to 0.2267
	SNIPR:AβO 0.5 μM vs synNotch:AβO 0.5 μM	1	0.02293	-0.3448 to 0.3907
	Gal4UAS-mCMV:AβO 5 μM vs SNIPR:AβO 5 μM	1	-0.1334	-0.4519 to 0.1851
	Gal4UAS-mCMV:AβO 5 μM vs synNotch:AβO 5 μM	1	-0.1069	-0.4254 to 0.2116
	SNIPR:AβO 5 μM vs synNotch:AβO 5 μM	1	0.02653	-0.3412 to 0.3943
	Gal4UAS-mCMV:VEH vs Gal4UAS-mCMV:AβO 0.05 μM	1	-0.07882	-0.3389 to 0.1812
	Gal4UAS-mCMV:VEH vs Gal4UAS-mCMV:AβO 0.5 μM	1	-0.02877	-0.2888 to 0.2313
	Gal4UAS-mCMV:VEH vs Gal4UAS-mCMV:AβO 5 μM	1	-0.1083	-0.3683 to 0.1518
	Gal4UAS-mCMV:AβO 0.05 μM vs Gal4UAS-mCMV:AβO 0.5 μM	1	0.05005	-0.2100 to 0.3101
	Gal4UAS-mCMV:AβO 0.05 μM vs Gal4UAS-mCMV:AβO 5 μM	1	-0.02945	-0.2895 to 0.2306
	Gal4UAS-mCMV:AβO 0.5 μM vs Gal4UAS-mCMV:AβO 5 μM	1	-0.0795	-0.3396 to 0.1806
	SNIPR:VEH vs SNIPR:AβO 0.05 μM	1	-0.02747	-0.4247 to 0.3698
	SNIPR:VEH vs SNIPR:AβO 0.5 μM	1	-0.07403	-0.4418 to 0.2937
	SNIPR:VEH vs SNIPR:AβO 5 μM	1	-0.1723	-0.5400 to 0.1955
	SNIPR:AβO 0.05 μM vs SNIPR:AβO 0.5 μM	1	-0.04657	-0.4438 to 0.3507
	SNIPR:AβO 0.05 μM vs SNIPR:AβO 5 μM	1	-0.1448	-0.5420 to 0.2525
	SNIPR:AβO 0.5 μM vs SNIPR:AβO 5 μM	1	-0.09822	-0.46510 to 0.2696
	synNotch:VEH vs synNotch:AβO 0.05 μM	1	-0.1309	-0.4987 to 0.2369
	synNotch:VEH vs synNotch:AβO 0.5 μM	1	0.01696	-0.3508 to 0.3847
	synNotch:VEH vs synNotch:AβO 5 μM	1	-0.07767	-0.4454 to 0.2901
	synNotch:AβO 0.05 μM vs synNotch:AβO 0.5 μM	1	0.1479	-0.2199 to 0.5156
	synNotch:AβO 0.05 μM vs synNotch:AβO 5 μM	1	0.05324	-0.3145 to 0.4210
	synNotch:AβO 0.5 μM vs synNotch:AβO 5 μM	1	-0.09463	-0.4624 to 0.2731
Sup. Fig. 2l, m	Table S3e
	Group =	mIL2, syn, mCMV 6xNFAT and TRUCKs
	Dependent Variable =	Log10 EGFP Sum
	Shapiro-Wilk p ≥	0.09
	Levene's Test p =	0.273
	Interaction two-way ANOVA =	F(15, 72) = 1.229, p = 0.2714, partial η² = 0.2038
	Clones two-way ANOVA =	F(5, 72) = 6.009, p = 0.0001, partial η² = 0.2944
	Treatments two-way ANOVA =	F(3, 72) = 1.765, p = 0.1615, partial η² = 0.06851
	Bonferroni-corrected Planned Comparisons	Adjusted P-value	Mean Differences	95% CI
	6xNFAT-mIL2:VEH vs mIL2-TRUCK:VEH	1	0.05377	-0.3502 to 0.4578
	6xNFAT-mIL2:VEH vs 6xNFAT-synTATA:VEH	1	-0.1575	-0.5614 to 0.2465
	6xNFAT-mIL2:VEH vs syn-TRUCK:VEH	1	0.05273	-0.3513 to 0.4567
	6xNFAT-mIL2:VEH vs 6xNFAT-mCMV:VEH	1	0.09361	-0.3104 to 0.4976
	6xNFAT-mIL2:VEH vs mCMV-TRUCK:VEH	1	-0.09514	-0.4991 to 0.3089
	mIL2-TRUCK:VEH vs 6xNFAT-synTATA:VEH	1	-0.2112	-0.6152 to 0.1928
	mIL2-TRUCK:VEH vs syn-TRUCK:VEH	1	-0.001041	-0.4050 to 0.40210
	mIL2-TRUCK:VEH vs 6xNFAT-mCMV:VEH	1	0.03984	-0.3642 to 0.4438
	mIL2-TRUCK:VEH vs mCMV-TRUCK:VEH	1	-0.1489	-0.5529 to 0.2551
	6xNFAT-synTATA:VEH vs syn-TRUCK:VEH	1	0.2102	-0.1938 to 0.6142
	6xNFAT-synTATA:VEH vs 6xNFAT-mCMV:VEH	1	0.2511	-0.1529 to 0.6551
	6xNFAT-synTATA:VEH vs mCMV-TRUCK:VEH	1	0.06231	-0.3417 to 0.4663
	syn-TRUCK:VEH vs 6xNFAT-mCMV:VEH	1	0.04088	-0.3631 to 0.4449
	syn-TRUCK:VEH vs mCMV-TRUCK:VEH	1	-0.1479	-0.5519 to 0.2561
	6xNFAT-mCMV:VEH vs mCMV-TRUCK:VEH	1	-0.1887	-0.5927 to 0.2152
	6xNFAT-mIL2:AβO 0.05 μM vs mIL2-TRUCK:AβO 0.05 μM	1	-0.07255	-0.4765 to 0.3314
	6xNFAT-mIL2:AβO 0.05 μM vs 6xNFAT-synTATA:AβO 0.05 μM	1	-0.1888	-0.5928 to 0.2152
	6xNFAT-mIL2:AβO 0.05 μM vs syn-TRUCK:AβO 0.05 μM	1	-0.03463	-0.4386 to 0.3694
	6xNFAT-mIL2:AβO 0.05 μM vs 6xNFAT-mCMV:AβO 0.05 μM	1	-0.1197	-0.5237 to 0.2843
	6xNFAT-mIL2:AβO 0.05 μM vs mCMV-TRUCK:AβO 0.05 μM	1	0.1738	-0.2302 to 0.5778
	mIL2-TRUCK:AβO 0.05 μM vs 6xNFAT-synTATA:AβO 0.05 μM	1	-0.1163	-0.5203 to 0.2877
	mIL2-TRUCK:AβO 0.05 μM vs syn-TRUCK:AβO 0.05 μM	1	0.03792	-0.3661 to 0.4419
	mIL2-TRUCK:AβO 0.05 μM vs 6xNFAT-mCMV:AβO 0.05 μM	1	-0.04716	-0.4512 to 0.3568
	mIL2-TRUCK:AβO 0.05 μM vs mCMV-TRUCK:AβO 0.05 μM	1	0.2464	-0.1576 to 0.6504
	6xNFAT-synTATA:AβO 0.05 μM vs syn-TRUCK:AβO 0.05 μM	1	0.1542	-0.2498 to 0.5582
	6xNFAT-synTATA:AβO 0.05 μM vs 6xNFAT-mCMV:AβO 0.05 μM	1	0.06901	-0.3349 to 0.4731
	6xNFAT-synTATA:AβO 0.05 μM vs mCMV-TRUCK:AβO 0.05 μM	0.1627	0.3626	-0.04135 to 0.7666
	syn-TRUCK:AβO 0.05 μM vs 6xNFAT-mCMV:AβO 0.05 μM	1	-0.08508	-0.4891 to 0.3189
	syn-TRUCK:AβO 0.05 μM vs mCMV-TRUCK:AβO 0.05 μM	1	0.2085	-0.1955 to 0.6125
	6xNFAT-mCMV:AβO 0.05 μM vs mCMV-TRUCK:AβO 0.05 μM	0.9748	0.2935	-0.1104 to 0.6975
	6xNFAT-mIL2:AβO 0.5 μM vs mIL2-TRUCK:AβO 0.5 μM	1	0.05561	-0.3483 to 0.4597
	6xNFAT-mIL2:AβO 0.5 μM vs 6xNFAT-synTATA:AβO 0.5 μM	0.2058	-0.3541	-0.7581 to 0.04994
	6xNFAT-mIL2:AβO 0.5 μM vs syn-TRUCK:AβO 0.5 μM	1	0.01895	-0.3850 to 0.4229
	6xNFAT-mIL2:AβO 0.5 μM vs 6xNFAT-mCMV:AβO 0.5 μM	1	-0.1588	-0.5628 to 0.2452
	6xNFAT-mIL2:AβO 0.5 μM vs mCMV-TRUCK:AβO 0.5 μM	1	0.06522	-0.3388 to 0.4692
	mIL2-TRUCK:AβO 0.5 μM vs 6xNFAT-synTATA:AβO 0.5 μM	0.04217	-0.4098	-0.8138 to -0.005764
	mIL2-TRUCK:AβO 0.5 μM vs syn-TRUCK:AβO 0.5 μM	1	-0.03674	-0.4407 to 0.3673
	mIL2-TRUCK:AβO 0.5 μM vs 6xNFAT-mCMV:AβO 0.5 μM	1	-0.2145	-0.6185 to 0.1895
	mIL2-TRUCK:AβO 0.5 μM vs mCMV-TRUCK:AβO 0.5 μM	1	0.009522	-0.3945 to 0.4135
	6xNFAT-synTATA:AβO 0.5 μM vs syn-TRUCK:AβO 0.5 μM	0.1219	0.373	-0.03098 to 0.7770
	6xNFAT-synTATA:AβO 0.5 μM vs 6xNFAT-mCMV:AβO 0.5 μM	1	0.1952	-0.2088 to 0.5992
	6xNFAT-synTATA:AβO 0.5 μM vs mCMV-TRUCK:AβO 0.5 μM	0.03173	0.4193	0.01529 to 0.8233
	syn-TRUCK:AβO 0.5 μM vs 6xNFAT-mCMV:AβO 0.5 μM	1	-0.1778	-0.5818 to 0.2262
	syn-TRUCK:AβO 0.5 μM vs mCMV-TRUCK:AβO 0.5 μM	1	0.04627	-0.3577 to 0.4503
	6xNFAT-mCMV:AβO 0.5 μM vs mCMV-TRUCK:AβO 0.5 μM	1	0.224	-0.1799 to 0.6280
	6xNFAT-mIL2:AβO 5 μM vs mIL2-TRUCK:AβO 5 μM	1	0.02377	-0.3802 to 0.4278
	6xNFAT-mIL2:AβO 5 μM vs 6xNFAT-synTATA:AβO 5 μM	1	-0.1194	-0.5234 to 0.2846
	6xNFAT-mIL2:AβO 5 μM vs syn-TRUCK:AβO 5 μM	1	0.0469	-0.3571 to 0.4509
	6xNFAT-mIL2:AβO 5 μM vs 6xNFAT-mCMV:AβO 5 μM	1	-0.1178	-0.5217 to 0.2862
	6xNFAT-mIL2:AβO 5 μM vs mCMV-TRUCK:AβO 5 μM	1	0.09835	-0.3056 to 0.5023
	mIL2-TRUCK:AβO 5 μM vs 6xNFAT-synTATA:AβO 5 μM	1	-0.1432	-0.5472 to 0.2608
	mIL2-TRUCK:AβO 5 μM vs syn-TRUCK:AβO 5 μM	1	0.02314	-0.3809 to 0.4271
	mIL2-TRUCK:AβO 5 μM vs 6xNFAT-mCMV:AβO 5 μM	1	-0.1415	-0.5455 to 0.2625
	mIL2-TRUCK:AβO 5 μM vs mCMV-TRUCK:AβO 5 μM	1	0.07458	-0.3294 to 0.4786
	6xNFAT-synTATA:AβO 5 μM vs syn-TRUCK:AβO 5 μM	1	0.1663	-0.2377 to 0.5703
	6xNFAT-synTATA:AβO 5 μM vs 6xNFAT-mCMV:AβO 5 μM	1	0.001668	-0.4023 to 0.4057
	6xNFAT-synTATA:AβO 5 μM vs mCMV-TRUCK:AβO 5 μM	1	0.2178	-0.1862 to 0.6218
	syn-TRUCK:AβO 5 μM vs 6xNFAT-mCMV:AβO 5 μM	1	-0.1647	-0.5687 to 0.2393
	syn-TRUCK:AβO 5 μM vs mCMV-TRUCK:AβO 5 μM	1	0.05144	-0.3526 to 0.4554
	6xNFAT-mCMV:AβO 5 μM vs mCMV-TRUCK:AβO 5 μM	1	0.2161	-0.1879 to 0.6201
	6xNFAT-mIL2:VEH vs 6xNFAT-mIL2:AβO 0.05 μM	1	0.005212	-0.3988 to 0.4092
	6xNFAT-mIL2:VEH vs 6xNFAT-mIL2:AβO 0.5 μM	1	0.09939	-0.3046 to 0.5034
	6xNFAT-mIL2:VEH vs 6xNFAT-mIL2:AβO 5 μM	1	-0.05168	-0.4557 to 0.3523
	6xNFAT-mIL2:AβO 0.05 μM vs 6xNFAT-mIL2:AβO 0.5 μM	1	0.09418	-0.3098 to 0.4982
	6xNFAT-mIL2:AβO 0.05 μM vs 6xNFAT-mIL2:AβO 5 μM	1	-0.05681	-0.4609 to 0.3471
	6xNFAT-mIL2:AβO 0.5 μM vs 6xNFAT-mIL2:AβO 5 μM	1	-0.1511	-0.5551 to 0.2529
	mIL2-TRUCK:VEH vs mIL2-TRUCK:AβO 0.05 μM	1	-0.1211	-0.5251 to 0.2829
	mIL2-TRUCK:VEH vs mIL2-TRUCK:AβO 0.5 μM	1	0.1013	-0.3027 to 0.5053
	mIL2-TRUCK:VEH vs mIL2-TRUCK:AβO 5 μM	1	-0.08169	-0.4857 to 0.3223
	mIL2-TRUCK:AβO 0.05 μM vs mIL2-TRUCK:AβO 0.5 μM	1	0.2224	-0.1816 to 0.6264
	mIL2-TRUCK:AβO 0.05 μM vs mIL2-TRUCK:AβO 5 μM	1	0.03942	-0.3646 to 0.4434
	mIL2-TRUCK:AβO 0.5 μM vs mIL2-TRUCK:AβO 5 μM	1	-0.183	-0.5870 to 0.22010
	6xNFAT-synTATA:VEH vs 6xNFAT-synTATA:AβO 0.05 μM	1	-0.02615	-0.4301 to 0.3778
	6xNFAT-synTATA:VEH vs 6xNFAT-synTATA:AβO 0.5 μM	1	-0.09722	-0.5012 to 0.3068
	6xNFAT-synTATA:VEH vs 6xNFAT-synTATA:AβO 5 μM	1	-0.01365	-0.4176 to 0.3903
	6xNFAT-synTATA:AβO 0.05 μM vs 6xNFAT-synTATA:AβO 0.5 μM	1	-0.07107	-0.4751 to 0.3329
	6xNFAT-synTATA:AβO 0.05 μM vs 6xNFAT-synTATA:AβO 5 μM	1	0.01241	-0.3915 to 0.4165
	6xNFAT-synTATA:AβO 0.5 μM vs 6xNFAT-synTATA:AβO 5 μM	1	0.08356	-0.3204 to 0.4876
	syn-TRUCK:VEH vs syn-TRUCK:AβO 0.05 μM	1	-0.08215	-0.4861 to 0.3218
	syn-TRUCK:VEH vs syn-TRUCK:AβO 0.5 μM	1	0.06562	-0.3384 to 0.4696
	syn-TRUCK:VEH vs syn-TRUCK:AβO 5 μM	1	-0.05751	-0.4615 to 0.3465
	syn-TRUCK:AβO 0.05 μM vs syn-TRUCK:AβO 0.5 μM	1	0.1478	-0.2562 to 0.5518
	syn-TRUCK:AβO 0.05 μM vs syn-TRUCK:AβO 5 μM	1	0.02464	-0.3794 to 0.4286
	syn-TRUCK:AβO 0.5 μM vs syn-TRUCK:AβO 5 μM	1	-0.1231	-0.5271 to 0.2809
	6xNFAT-mCMV:VEH vs 6xNFAT-mCMV:AβO 0.05 μM	1	-0.2081	-0.6121 to 0.1959
	6xNFAT-mCMV:VEH vs 6xNFAT-mCMV:AβO 0.5 μM	1	-0.153	-0.5570 to 0.25010
	6xNFAT-mCMV:VEH vs 6xNFAT-mCMV:AβO 5 μM	1	-0.263	-0.6670 to 0.1409
	6xNFAT-mCMV:AβO 0.05 μM vs 6xNFAT-mCMV:AβO 0.5 μM	1	0.05507	-0.3489 to 0.4591
	6xNFAT-mCMV:AβO 0.05 μM vs 6xNFAT-mCMV:AβO 5 μM	1	-0.05493	-0.4589 to 0.3491
	6xNFAT-mCMV:AβO 0.5 μM vs 6xNFAT-mCMV:AβO 5 μM	1	-0.11	-0.51310 to 0.29310
	mCMV-TRUCK:VEH vs mCMV-TRUCK:AβO 0.05 μM	1	0.2742	-0.1298 to 0.6782
	mCMV-TRUCK:VEH vs mCMV-TRUCK:AβO 0.5 μM	1	0.2597	-0.1442 to 0.6637
	mCMV-TRUCK:VEH vs mCMV-TRUCK:AβO 5 μM	1	0.1418	-0.2622 to 0.5458
	mCMV-TRUCK:AβO 0.05 μM vs mCMV-TRUCK:AβO 0.5 μM	1	-0.01443	-0.4184 to 0.3896
	mCMV-TRUCK:AβO 0.05 μM vs mCMV-TRUCK:AβO 5 μM	1	-0.1324	-0.5364 to 0.2716
	mCMV-TRUCK:AβO 0.5 μM vs mCMV-TRUCK:AβO 5 μM	1	-0.1179	-0.5219 to 0.2860
