## Supplementary material for "*In vitro* comparison of Aβ-targeting SNIPR, synNotch, and TRUCK for cell-based drug delivery in Alzheimer’s disease": Table S4

### Sheet: Table S4
Fig 3a	Table S4a
	Group =	UT, Gal4UAS, mIL2, synTATA, mCMV 6xNFAT
	Dependent Variable =	MetLuc
	Shapiro-Wilk p ≥	0.2623
	Levene's Test p =	0.067
	ANOVA =	F(5, 18) = 115.626, p < 0.001, η² = 0.9605
	Tukey Multiple Comparisons	Adjusted P-value	Mean Differences	95% CI
	UT vs Gal4UAS-mCMV	<0.0001	-37184.9	-42574.8004 to -31794.9496
	UT vs 6xNFAT-mIL2	<0.0001	-29869.8	-36093.4997 to -23646.0003
	UT vs 6xNFAT-synTATA	<0.0001	-29128.5	-35352.2497 to -22904.7503
	UT vs 6xNFAT-mCMV	<0.0001	-19589	-25812.7497 to -13365.2503
	Gal4UAS-mCMV vs 6xNFAT-mIL2	0.005082	7315.12	1925.1996 to 12705.0504
	Gal4UAS-mCMV vs 6xNFAT-synTATA	0.002046	8056.38	2666.4496 to 13446.3004
	Gal4UAS-mCMV vs 6xNFAT-mCMV	<0.0001	17595.9	12205.9496 to 22985.8004
	6xNFAT-mIL2 vs 6xNFAT-synTATA	0.9962	741.25	-5482.4997 to 6964.9997
	6xNFAT-mIL2 vs 6xNFAT-mCMV	0.0007247	10280.8	4057.0003 to 16504.4997
	6xNFAT-synTATA vs 6xNFAT-mCMV	0.00159	9539.5	3315.7503 to 15763.2497
Fig 3b, c, Sup. Fig. 3a.	Table S4b
	Group =	mIL2 & synTATA TRUCK and 6xNFAT Variants
	Dependent Variable =	MetLuc
	Shapiro-Wilk p ≥	0.058
	Levene's Test p =	0.096
	Interaction two-way ANOVA =	F(9, 48) = 1.509, p = 0.172, partial η² = 0.221
	Clones two-way ANOVA =	F(3, 48) = 21.132, p < 0.0001, partial η² = 0.569
	Treatments two-way ANOVA =	F(3, 48) = 13.123, p < 0.0001, partial η² = 0.451
	Bonferroni-corrected Planned Comparisons	Adjusted P-value	Mean Differences	95% CI
	6xNFAT-mIL2:VEH vs mIL2-TRUCK:VEH	1	4066.75	-7269.5981 to 15403.0981
	6xNFAT-mIL2:VEH vs 6xNFAT-synTATA:VEH	1	741.25	-10595.0981 to 12077.5981
	6xNFAT-mIL2:VEH vs syn-TRUCK:VEH	0.04981	11340.5	4.1519 to 22676.8481
	mIL2-TRUCK:VEH vs 6xNFAT-synTATA:VEH	1	-3325.5	-14661.8481 to 8010.8481
	mIL2-TRUCK:VEH vs syn-TRUCK:VEH	1	7273.75	-4062.5981 to 18610.0981
	6xNFAT-synTATA:VEH vs syn-TRUCK:VEH	0.09727	10599.2	-737.0981 to 21935.5981
	6xNFAT-mIL2:0.05 µM vs mIL2-TRUCK:0.05 µM	1	-1377.5	-12713.8481 to 9958.8481
	6xNFAT-mIL2:0.05 µM vs 6xNFAT-synTATA:0.05 µM	1	1408.5	-9927.8481 to 12744.8481
	6xNFAT-mIL2:0.05 µM vs syn-TRUCK:0.05 µM	0.08292	10778.2	-558.0981 to 22114.5981
	mIL2-TRUCK:0.05 µM vs 6xNFAT-synTATA:0.05 µM	1	2786	-8550.3481 to 14122.3481
	mIL2-TRUCK:0.05 µM vs syn-TRUCK:0.05 µM	0.02328	12155.8	819.4019 to 23492.0981
	6xNFAT-synTATA:0.05 µM vs syn-TRUCK:0.05 µM	0.2801	9369.75	-1966.5981 to 20706.0981
	6xNFAT-mIL2:0.5 µM vs mIL2-TRUCK:0.5 µM	1	-4056.5	-15392.8481 to 7279.8481
	6xNFAT-mIL2:0.5 µM vs 6xNFAT-synTATA:0.5 µM	1	3411.25	-7925.0981 to 14747.5981
	6xNFAT-mIL2:0.5 µM vs syn-TRUCK:0.5 µM	0.3303	9170.25	-2166.0981 to 20506.5981
	mIL2-TRUCK:0.5 µM vs 6xNFAT-synTATA:0.5 µM	1	7467.75	-3868.5981 to 18804.0981
	mIL2-TRUCK:0.5 µM vs syn-TRUCK:0.5 µM	0.008284	13226.8	1890.4019 to 24563.0981
	6xNFAT-synTATA:0.5 µM vs syn-TRUCK:0.5 µM	1	5759	-5577.3481 to 17095.3481
	6xNFAT-mIL2:5 µM vs mIL2-TRUCK:5 µM	1	-6818	-18154.3481 to 4518.3481
	6xNFAT-mIL2:5 µM vs 6xNFAT-synTATA:5 µM	1	5476	-5860.3481 to 16812.3481
	6xNFAT-mIL2:5 µM vs syn-TRUCK:5 µM	0.4355	8830.5	-2505.8481 to 20166.8481
	mIL2-TRUCK:5 µM vs 6xNFAT-synTATA:5 µM	0.02042	12294	957.6519 to 23630.3481
	mIL2-TRUCK:5 µM vs syn-TRUCK:5 µM	0.0007137	15648.5	4312.1519 to 26984.8481
	6xNFAT-synTATA:5 µM vs syn-TRUCK:5 µM	1	3354.5	-7981.8481 to 14690.8481
	6xNFAT-mIL2:VEH vs 6xNFAT-mIL2:0.05 µM	1	-7036.5	-18372.8481 to 4299.8481
	6xNFAT-mIL2:VEH vs 6xNFAT-mIL2:0.5 µM	1	-7125.5	-18461.8481 to 4210.8481
	6xNFAT-mIL2:VEH vs 6xNFAT-mIL2:5 µM	1	-4894.75	-16231.0981 to 6441.5981
	6xNFAT-mIL2:0.05 µM vs 6xNFAT-mIL2:0.5 µM	1	-89	-11425.3481 to 11247.3481
	6xNFAT-mIL2:0.05 µM vs 6xNFAT-mIL2:5 µM	1	2141.75	-9194.5981 to 13478.0981
	6xNFAT-mIL2:0.5 µM vs 6xNFAT-mIL2:5 µM	1	2230.75	-9105.5981 to 13567.0981
	mIL2-TRUCK:VEH vs mIL2-TRUCK:0.05 µM	0.01708	-12480.8	-23817.0981 to -1144.4019
	mIL2-TRUCK:VEH vs mIL2-TRUCK:0.5 µM	0.001079	-15248.8	-26585.0981 to -3912.4019
	mIL2-TRUCK:VEH vs mIL2-TRUCK:5 µM	0.0006228	-15779.5	-27115.8481 to -4443.1519
	mIL2-TRUCK:0.05 µM vs mIL2-TRUCK:0.5 µM	1	-2768	-14104.3481 to 8568.3481
	mIL2-TRUCK:0.05 µM vs mIL2-TRUCK:5 µM	1	-3298.75	-14635.0981 to 8037.5981
	mIL2-TRUCK:0.5 µM vs mIL2-TRUCK:5 µM	1	-530.75	-11867.0981 to 10805.5981
	6xNFAT-synTATA:VEH vs 6xNFAT-synTATA:0.05 µM	1	-6369.25	-17705.5981 to 4967.0981
	6xNFAT-synTATA:VEH vs 6xNFAT-synTATA:0.5 µM	1	-4455.5	-15791.8481 to 6880.8481
	6xNFAT-synTATA:VEH vs 6xNFAT-synTATA:5 µM	1	-160	-11496.3481 to 11176.3481
	6xNFAT-synTATA:0.05 µM vs 6xNFAT-synTATA:0.5 µM	1	1913.75	-9422.5981 to 13250.0981
	6xNFAT-synTATA:0.05 µM vs 6xNFAT-synTATA:5 µM	1	6209.25	-5127.0981 to 17545.5981
	6xNFAT-synTATA:0.5 µM vs 6xNFAT-synTATA:5 µM	1	4295.5	-7040.8481 to 15631.8481
	syn-TRUCK:VEH vs syn-TRUCK:0.05 µM	1	-7598.75	-18935.0981 to 3737.5981
	syn-TRUCK:VEH vs syn-TRUCK:0.5 µM	0.2978	-9295.75	-20632.0981 to 2040.5981
	syn-TRUCK:VEH vs syn-TRUCK:5 µM	1	-7404.75	-18741.0981 to 3931.5981
	syn-TRUCK:0.05 µM vs syn-TRUCK:0.5 µM	1	-1697	-13033.3481 to 9639.3481
	syn-TRUCK:0.05 µM vs syn-TRUCK:5 µM	1	194	-11142.3481 to 11530.3481
	syn-TRUCK:0.5 µM vs syn-TRUCK:5 µM	1	1891	-9445.3481 to 13227.3481
Fig 3d	Table S4c
	Group =	mCMV-TRUCK and 6xNFAT-mCMV
	Dependent Variable =	MetLuc
	Shapiro-Wilk p ≥	0.066
	Levene's Test p <	0.0001
	Welch's ANOVA =	W(7, 9.41= 1.660, p = 0.230
	Games-Howell Multiple Comparisons	Adjusted P-value	Mean Differences	95% CI
	CTRL_MCMV-TRUCK_VEH vs CTRL_MCMV-TRUCK_005	0.756	-2266	-8561.4667 to 4029.4667
	CTRL_MCMV-TRUCK_VEH vs CTRL_MCMV-TRUCK_0.5	0.452	-2639.75	-7963.4182 to 2683.9182
	CTRL_MCMV-TRUCK_VEH vs CTRL_MCMV-TRUCK_5	0.999	-493.75	-6268.3719 to 5280.8719
	CTRL_MCMV-TRUCK_VEH vs MCMV-TRUCK_VEH	0.802	3023.5	-7077.2764 to 13124.2764
	CTRL_MCMV-TRUCK_VEH vs MCMV-TRUCK_005	0.964	-2557	-17138.3760 to 12024.3760
	CTRL_MCMV-TRUCK_VEH vs MCMV-TRUCK_0.5	0.953	-2542.25	-15928.9837 to 10844.4837
	CTRL_MCMV-TRUCK_VEH vs MCMV-TRUCK_5	0.997	-1294	-11731.5125 to 9143.5125
	CTRL_MCMV-TRUCK_005 vs CTRL_MCMV-TRUCK_0.5	1	-373.75	-6304.3626 to 5556.8626
	CTRL_MCMV-TRUCK_005 vs CTRL_MCMV-TRUCK_5	0.736	1772.25	-4785.6637 to 8330.1637
	CTRL_MCMV-TRUCK_005 vs MCMV-TRUCK_VEH	0.366	5289.5	-4761.0701 to 15340.0701
	CTRL_MCMV-TRUCK_005 vs MCMV-TRUCK_005	1	-291	-14671.5230 to 14089.5230
	CTRL_MCMV-TRUCK_005 vs MCMV-TRUCK_0.5	1	-276.25	-13487.5701 to 12935.0701
	CTRL_MCMV-TRUCK_005 vs MCMV-TRUCK_5	1	972	-9397.3378 to 11341.3378
	CTRL_MCMV-TRUCK_0.5 vs CTRL_MCMV-TRUCK_5	0.286	2146	-1962.2814 to 6254.2814
	CTRL_MCMV-TRUCK_0.5 vs MCMV-TRUCK_VEH	0.285	5663.25	-4763.1254 to 16089.6254
	CTRL_MCMV-TRUCK_0.5 vs MCMV-TRUCK_005	1	82.75	-15008.8642 to 15174.3642
	CTRL_MCMV-TRUCK_0.5 vs MCMV-TRUCK_0.5	1	97.5	-13775.0809 to 13970.0809
	CTRL_MCMV-TRUCK_0.5 vs MCMV-TRUCK_5	0.994	1345.75	-9443.2102 to 12134.7102
	CTRL_MCMV-TRUCK_5 vs MCMV-TRUCK_VEH	0.618	3517.25	-7844.1636 to 14878.6636
	CTRL_MCMV-TRUCK_5 vs MCMV-TRUCK_005	0.98	-2063.25	-18006.8327 to 13880.3327
	CTRL_MCMV-TRUCK_5 vs MCMV-TRUCK_0.5	0.972	-2048.5	-16802.4579 to 12705.4579
	CTRL_MCMV-TRUCK_5 vs MCMV-TRUCK_5	0.999	-800.25	-12522.6515 to 10922.1515
	MCMV-TRUCK_VEH vs MCMV-TRUCK_005	0.658	-5580.5	-19751.0697 to 8590.0697
	MCMV-TRUCK_VEH vs MCMV-TRUCK_0.5	0.617	-5565.75	-18860.8129 to 7729.3129
	MCMV-TRUCK_VEH vs MCMV-TRUCK_5	0.722	-4317.5	-15743.8395 to 7108.8395
	MCMV-TRUCK_005 vs MCMV-TRUCK_0.5	1	14.75	-15142.0274 to 15171.5274
	MCMV-TRUCK_005 vs MCMV-TRUCK_5	1	1263	-12970.3868 to 15496.3868
	MCMV-TRUCK_0.5 vs MCMV-TRUCK_5	1	1248.25	-12136.6190 to 14633.1190
